# Control of neurogenic competence in mammalian hypothalamic tanycytes

**DOI:** 10.1101/2020.11.02.359992

**Authors:** Sooyeon Yoo, Juhyun Kim, Pin Lyu, Thanh V. Hoang, Alex Ma, Vickie Trinh, Weina Dai, Lizhi Jiang, Patrick Leavey, Jae-Kyung Won, Sung-Hye Park, Jiang Qian, Solange P. Brown, Seth Blackshaw

## Abstract

Hypothalamic tanycytes, radial glial cells that share many features with neuronal progenitors, generate small numbers of neurons in the postnatal hypothalamus, but the identity of these neurons and the molecular mechanisms that control tanycyte-derived neurogenesis are unknown. In this study, we demonstrate that tanycyte-specific disruption of the NFI family of transcription factors (*Nfia/b/x*) robustly stimulates tanycyte proliferation and tanycyte-derived neurogenesis. Single-cell RNA- and ATAC-Seq analysis reveals that NFI factors repress Shh and Wnt signaling in tanycytes, and small molecule modulation of these pathways blocks proliferation and tanycyte-derived neurogenesis in *Nfia/b/x*-deficient mice. We show that *Nfia/b/x*-deficient tanycytes give rise to multiple mediobasal hypothalamic neuronal subtypes that can mature, integrate into hypothalamic synaptic circuitry, and selectively respond to changes in internal states. These findings identify molecular mechanisms that control tanycyte-derived neurogenesis, suggesting a new therapeutic approach to selectively remodel the hypothalamic neural circuitry that controls homeostatic physiological processes.
