## Supplemental Tables 1-14 for "Control of neurogenic competence in mammalian hypothalamic tanycytes": Sup_Table 1._Yoo et al_103020.xlsx

### Sheet: Sheet1
Table S1: Key resource table
Reagent	Source	Identifier
Antibodies
Rabbit anti-GFP	Invitrogen	# A-6455
Goat anti-GFP	Rockland antibodies&assays	#600-101-215
Mouse anti-Lhx6 (clone A-9)	Santa-Cruz	#SC-271433
Rabbit anti-tyrosine hydroxylase (TH)	Pel-Freez	#P4010-150
Mouse anti-NeuN	Millipore	#MAB377
Mouse anti-HuC/D(16A11)	Invitrogen	#A-21271
Rat anti-BrdU[BU1/75 (ICR1)]	Abcam	#ab6326
Rabbit anti-phospho-c-Fos(Ser32)	Cell Signaling	#5348T
Rabbit anti-phospho-Stat3	Cell Signaling	#9145S
Chemicals, Peptides, and Recombinant Proteins
ABC99	Sigma-Aldrich	#SML2410
Cyclopamine	Tocris	#1623-1mg
Cyclopamine	PeproTech	#4445185-10mg
(2-Hydroxypropyl)-beta-cyclodextrin	Sigma-Aldrich	#C0926
Recombinant Murine Leptin	PeproTech	#450-31
4-OHT	Sigma-Aldrich	#H-6278
AAV-CAG-Cre-mCherry (AAV Serotype 1) (SL101117)	Signagen	#SL101117
Critical Commercial Assays
EdU	ThermoFisher	#C10640
Click-iT EdU Alexa Fluor 647	ThermoFisher	#C10340
Papain dissociation kit	Worthington	#LK003153
Hibernate-A	Gibco	#A1247501
RNAscope® HiPlex8 Reagent Kit	ACD	#324100
GlutaMax	Gibco	#35050061
B-27	Gibco	#17504044
Experimental Models
Rax-CreERT2	The Jackson Laboratory	#025521
Nfialox/lox	Clark, et al. 2019
Nfiblox/lox	Clark, et al. 2019
Nfixlox/lox	Clark, et al. 2019
Sun1-lsl-sfGFP	The Jackson Laboratory	#021039
