## Supplemental Tables 1-14 for "Control of neurogenic competence in mammalian hypothalamic tanycytes": Sup_Table 2_Yoo et al_103020.xlsx

### Sheet: Sheet1
Number of cells that belong to each celltype at each condition
Samples	Alpha1_tancytes	Alpha2_tancytes	Beta1_tancytes	Beta2_tancytes	Proliferating_tancytes	Neuron	Astrocytes	Ependymal	OPCs	Total
P8_Ctrl	875	2143	1906	583	129	526	252	74	121	6609
P8_TKO	1147	3347	3276	1006	1530	1764	261	372	227	12930
P17_Ctrl	657	2011	2163	885	8	44	631	20	75	6494
P17_TKO	343	1648	1495	382	1199	6947	274	31	94	12413
P45_Ctrl	443	780	755	185	4	12	302	63	63	2607
P45_TKO	474	3043	1429	334	929	6778	315	77	38	13417
Percentage (%) of cells that belong to each celltype at each condition
Samples	Alpha1_tancytes	Alpha2_tancytes	Beta1_tancytes	Beta2_tancytes	Proliferating_tancytes	Neuron	Astrocytes	Ependymal	OPCs	Total
P8_Ctrl	13.2395	32.4255	28.8395	8.8213	1.95188	7.95884	3.81298	1.11969	1.83084	100
P8_TKO	8.87084	25.8855	25.3364	7.78036	11.8329	13.6427	2.01856	2.87703	1.75561	100
P17_Ctrl	10.117	30.967	33.3077	13.628	0.123191	0.677549	9.71666	0.307977	1.15491	100
P17_TKO	2.76323	13.2764	12.0438	3.07742	9.65923	55.9655	2.20736	0.249738	0.757271	100
P45_Ctrl	16.9927	29.9194	28.9605	7.09628	0.153433	0.460299	11.5842	2.41657	2.41657	100
P45_TKO	3.53283	22.6802	10.6507	2.48938	6.92405	50.518	2.34777	0.573899	0.283223	100
