## Supplemental Tables 1-14 for "Control of neurogenic competence in mammalian hypothalamic tanycytes": Sup_Table 4_Yoo et al_103020.xlsx

### Sheet: Sheet1
ident.1 = 'TKO', ident.2 = 'Ctrl',min.pct = 0.05, logfc.threshold = 0.15
genes	p_val	avg_logFC	pct.1	pct.2	p_val_adj
Meg3	0	0.556991	0.989	1	0
Shh	0	0.284158	0.375	0.994	0
Rbp4	0	-0.196011	0.336	0.287	0
Apoe	0	-0.47194	0.995	0.999	0
Lmo2	1.88265e-260	0.194924	0.474	0.99	2.98023e-257
Dlk1	8.98831e-259	1.29712	0.726	0.999	1.42285e-255
Ramp1	1.65879e-233	-0.407515	0.77	0.847	2.62587e-230
Dbi	2.44261e-232	-0.303979	0.998	0.997	3.86665e-229
S100a6	1.5682e-220	-0.277452	0.981	0.996	2.48247e-217
Cst3	7.22335e-211	-0.382894	1	1	1.14346e-207
Mt3	3.48222e-189	-0.265464	0.98	0.995	5.51235e-186
S100a1	7.92527e-188	-0.275346	0.698	0.876	1.25457e-184
Bcan	7.90217e-187	-0.299965	0.807	0.872	1.25091e-183
Ndrg2	6.90874e-184	-0.252087	0.85	0.92	1.09365e-180
Hspa2	1.87177e-182	-0.281109	0.827	0.892	2.96301e-179
Ecel1	1.70162e-177	-0.228855	0.263	0.336	2.69366e-174
Ntrk2	6.81624e-162	-0.196647	0.998	0.999	1.07901e-158
Eef1a1	8.72359e-159	0.180563	0.999	1	1.38094e-155
Syt4	9.77574e-156	0.269694	0.371	0.923	1.5475e-152
Clu	1.65685e-154	-0.178703	0.411	0.372	2.6228e-151
Col23a1	1.24464e-149	-0.246616	0.844	0.894	1.97026e-146
Sparcl1	4.23858e-149	-0.376133	0.625	0.896	6.70967e-146
Nnat	3.14351e-143	-0.157977	1	1	4.97617e-140
Fmo1	1.88497e-139	-0.159437	0.578	0.423	2.9839e-136
Dnah12	1.1967e-136	-0.221645	0.612	0.811	1.89438e-133
Gria1	4.98308e-134	0.255435	0.414	0.928	7.88822e-131
Stmn1	1.2045e-132	0.374091	0.943	1	1.90673e-129
6330403K07Rik	5.32577e-129	-0.177126	0.938	0.988	8.43069e-126
Nr2f2	1.65021e-123	0.200063	0.47	0.9	2.61228e-120
Fst	4.11854e-122	0.561993	0.437	0.994	6.51966e-119
Sox4	4.09267e-121	0.42599	0.893	0.994	6.4787e-118
Tubb4b	1.00358e-119	-0.232291	0.963	0.98	1.58866e-116
Gas1	1.07806e-119	-0.22526	0.547	0.441	1.70656e-116
Fos	4.52251e-117	-0.27376	0.991	0.997	7.15913e-114
Dynlrb2	2.62459e-115	-0.264157	0.778	0.839	4.15472e-112
Ccdc80	2.68302e-114	-0.175207	0.555	0.424	4.24723e-111
Mest	9.36628e-110	0.375062	0.885	0.983	1.48268e-106
Fbxo2	7.09224e-103	-0.190456	0.675	0.788	1.1227e-99
Cavin3	3.67669e-102	-0.22759	0.784	0.813	5.8202e-99
Prdx6	3.46752e-98	-0.165945	0.98	0.993	5.48909e-95
Crym	7.49492e-97	-0.387572	0.921	0.985	1.18645e-93
Tubb5	8.14403e-97	0.311256	0.963	0.998	1.2892e-93
Cd63	8.99342e-96	-0.154263	0.987	0.993	1.42366e-92
Cfap126	2.79694e-95	-0.239397	0.907	0.984	4.42755e-92
Mllt11	6.82593e-95	0.175683	0.418	0.82	1.08054e-91
Fabp5	8.74607e-95	-0.301792	0.887	0.944	1.3845e-91
Tgfb2	1.33043e-94	-0.21709	0.456	0.41	2.10606e-91
Mgst1	1.88166e-92	-0.189559	0.926	0.969	2.97867e-89
Hepacam	8.4189e-90	-0.233286	0.838	0.878	1.33271e-86
Islr	2.04694e-89	-0.246676	0.693	0.791	3.2403e-86
1700007K13Rik	2.59326e-88	-0.185981	0.656	0.872	4.10513e-85
Lrp1b	1.55295e-85	0.237125	0.528	0.973	2.45833e-82
Thrsp	3.04475e-85	-0.202661	0.78	0.859	4.81984e-82
Gja1	4.02988e-85	-0.281861	0.782	0.819	6.3793e-82
Fxyd1	7.12798e-85	-0.196015	0.625	0.788	1.12836e-81
Mt1	1.7764e-84	-0.150978	0.943	0.99	2.81204e-81
Enho	2.93077e-84	-0.215788	0.741	0.801	4.63941e-81
Id4	9.95592e-84	-0.153933	0.915	0.96	1.57602e-80
Flt1	1.02159e-83	-0.239662	0.608	0.449	1.61718e-80
Hnrnpa1	2.7715e-83	0.261572	0.908	0.982	4.38728e-80
Kcnj10	5.68179e-83	-0.151698	0.551	0.445	8.99428e-80
Timp4	2.15389e-78	-0.258654	0.685	0.853	3.40961e-75
Fam183b	7.29004e-77	-0.174602	0.888	0.966	1.15401e-73
Rpl29	9.65134e-77	0.242362	0.919	1	1.52781e-73
Gstm1	1.17481e-74	-0.194658	0.737	0.854	1.85972e-71
Prss56	3.46448e-74	-0.316989	0.429	0.446	5.48427e-71
Adamts1	7.16836e-74	-0.175203	0.573	0.495	1.13475e-70
1700016K19Rik	1.21056e-71	-0.209864	0.714	0.864	1.91631e-68
Tsc22d4	1.94043e-71	-0.17472	0.807	0.902	3.0717e-68
Prss23	1.48589e-69	0.361252	0.51	0.993	2.35217e-66
Tagln2	3.50075e-69	-0.207996	0.739	0.817	5.54168e-66
Jun	1.75521e-68	-0.304604	0.92	0.979	2.7785e-65
Elof1	2.67302e-67	-0.163728	0.845	0.927	4.23139e-64
Csrp1	4.24411e-65	-0.164238	0.625	0.744	6.71842e-62
Klf2	1.03571e-61	-0.394793	0.758	0.93	1.63952e-58
2410004P03Rik	6.02627e-60	-0.188486	0.811	0.814	9.53958e-57
Prelp	1.26146e-59	-0.151883	0.539	0.47	1.99689e-56
Hes1	3.5667e-59	-0.255533	0.86	0.929	5.64609e-56
Cmtm5	3.6074e-58	-0.233293	0.576	0.454	5.71051e-55
Pifo	7.21051e-58	-0.17017	0.884	0.969	1.14142e-54
Gclm	2.7882e-57	-0.208731	0.757	0.856	4.41371e-54
Anxa2	5.51652e-57	-0.173381	0.849	0.932	8.73266e-54
Egr1	1.15432e-56	-0.179866	0.678	0.845	1.82728e-53
Marcks	3.33466e-56	0.163339	0.95	0.998	5.27877e-53
Igfbp5	4.4609e-56	0.213648	0.836	0.988	7.06161e-53
Aldoc	5.47456e-56	-0.309944	0.561	0.655	8.66624e-53
Bcl11a	5.81659e-56	0.216876	0.385	0.777	9.20766e-53
Dhrs7	1.69051e-55	-0.175854	0.746	0.808	2.67608e-52
Sparc	6.74396e-55	-0.151814	0.993	0.998	1.06757e-51
Mns1	2.90644e-52	-0.190905	0.71	0.818	4.6009e-49
Sfxn5	8.23856e-51	-0.188537	0.752	0.785	1.30416e-47
Meig1	9.53379e-51	-0.170662	0.847	0.91	1.5092e-47
S100a13	5.12066e-49	-0.152509	0.626	0.753	8.106e-46
Rarres2	2.96022e-47	-0.274981	0.613	0.673	4.68603e-44
Xist	7.33593e-47	0.230231	0.823	0.966	1.16128e-43
Slc25a5	9.17859e-47	0.181179	0.938	0.985	1.45297e-43
Serpinb1a	9.71703e-47	-0.156118	0.504	0.496	1.53821e-43
Dnah11	1.49953e-46	-0.15265	0.58	0.524	2.37376e-43
Gsn	6.50012e-46	-0.24657	0.638	0.669	1.02897e-42
Atp1b2	1.60497e-45	-0.190287	0.699	0.798	2.54066e-42
Plagl1	9.44199e-45	0.261566	0.832	0.995	1.49467e-41
Cfap43	4.60685e-44	-0.226063	0.684	0.798	7.29264e-41
Jpt1	8.89139e-44	0.187098	0.836	0.954	1.40751e-40
Sat1	8.82775e-43	-0.259084	0.693	0.779	1.39743e-39
Hes5	1.32577e-42	0.668277	0.527	0.931	2.09869e-39
Ubc	1.95104e-42	-0.153513	0.932	0.964	3.08849e-39
Lmo1	3.09249e-41	0.285354	0.527	0.63	4.89541e-38
Enkur	5.51009e-39	-0.165265	0.743	0.813	8.72248e-36
Myo6	2.01858e-38	-0.154893	0.765	0.839	3.19541e-35
Cdkn1c	2.90956e-38	0.273455	0.806	0.979	4.60583e-35
Srebf1	4.4596e-37	-0.20315	0.655	0.779	7.05955e-34
Gm17455	4.58994e-37	-0.212486	0.741	0.872	7.26587e-34
Ppp1r14b	1.20633e-36	0.192866	0.87	0.972	1.90961e-33
Gm26735	1.41366e-36	0.189763	0.54	0.909	2.23783e-33
3300002A11Rik	3.53136e-35	-0.231341	0.677	0.792	5.59014e-32
Junb	1.64809e-32	-0.288014	0.75	0.791	2.60893e-29
Ccnd2	9.5311e-32	0.181461	0.8	0.849	1.50877e-28
Timp3	1.25083e-31	-0.174438	0.8	0.868	1.98006e-28
Clec3b	1.90999e-31	-0.215845	0.384	0.582	3.02352e-28
Col9a3	1.92485e-29	-0.267278	0.675	0.729	3.04704e-26
Rmst	8.57869e-28	-0.155395	0.801	0.821	1.35801e-24
Klf6	2.08874e-27	-0.197384	0.891	0.946	3.30647e-24
Dusp1	2.30962e-27	-0.288289	0.689	0.808	3.65613e-24
Kcnq1ot1	9.36831e-27	0.151836	0.871	0.989	1.483e-23
Spef2	8.43906e-26	-0.207888	0.702	0.748	1.3359e-22
Igfbp2	1.46828e-25	0.180842	0.636	0.987	2.32429e-22
Hspa5	2.94093e-25	-0.195299	0.922	0.985	4.65549e-22
1700012B09Rik	4.27209e-25	-0.193627	0.656	0.77	6.76272e-22
Smad1	6.97552e-24	0.301327	0.787	0.973	1.10423e-20
Itih5	5.74951e-23	-0.188304	0.625	0.586	9.10147e-20
Nrarp	1.13497e-21	0.180441	0.409	0.715	1.79665e-18
Ier2	1.7654e-20	-0.199532	0.782	0.853	2.79463e-17
Slc1a2	7.69699e-20	-0.285055	0.643	0.644	1.21843e-16
S100a4	1.81397e-19	-0.359864	0.635	0.64	2.87152e-16
Dbn1	2.04472e-19	0.186137	0.709	0.844	3.2368e-16
Phlda1	3.91226e-19	-0.160255	0.55	0.578	6.19311e-16
Ephb1	9.66065e-18	0.163113	0.756	0.857	1.52928e-14
Cyr61	1.1139e-17	-0.316359	0.819	0.827	1.7633e-14
Calml4	2.95563e-17	-0.21083	0.647	0.748	4.67876e-14
Cfap100	7.18819e-17	-0.185107	0.669	0.788	1.13789e-13
1700007G11Rik	7.46031e-16	-0.210798	0.65	0.727	1.18097e-12
1110017D15Rik	8.48121e-16	-0.244676	0.624	0.756	1.34258e-12
Gpld1	2.9943e-14	-0.163438	0.576	0.573	4.73998e-11
Tub	1.32951e-13	0.192037	0.459	0.766	2.10461e-10
Cadm2	2.03228e-13	-0.159017	0.661	0.775	3.2171e-10
Zdbf2	2.99296e-13	0.317577	0.673	0.934	4.73786e-10
Zfp36	1.1101e-12	-0.238639	0.616	0.59	1.75729e-09
Mfge8	1.38113e-12	-0.177491	0.577	0.536	2.18634e-09
Bhlhe40	2.31149e-12	-0.153509	0.611	0.752	3.65909e-09
Sulf1	3.56028e-12	0.268686	0.722	0.925	5.63592e-09
Acsl3	5.71917e-12	-0.195569	0.625	0.69	9.05344e-09
Lrriq1	1.04674e-11	-0.155174	0.732	0.752	1.65699e-08
Dcdc2a	1.08112e-11	-0.208787	0.696	0.701	1.71142e-08
Slc7a11	2.60164e-11	-0.296915	0.505	0.521	4.11839e-08
Sfrp1	2.854e-11	0.187387	0.814	0.97	4.51789e-08
Ptch1	5.02772e-11	0.157292	0.544	0.844	7.95888e-08
Dpysl3	3.50117e-10	0.185841	0.658	0.823	5.54235e-07
Notum	3.57448e-10	0.16295	0.317	0.567	5.6584e-07
Gm26532	5.4451e-09	-0.174513	0.626	0.667	8.61959e-06
Tnfrsf19	5.66683e-09	-0.183272	0.537	0.574	8.97059e-06
Aqp4	5.97534e-09	-0.218609	0.633	0.708	9.45897e-06
Ak7	7.76472e-09	-0.195969	0.604	0.691	1.22916e-05
Pmepa1	1.1486e-08	0.217543	0.659	0.95	1.81824e-05
Dnah6	1.56057e-08	-0.172936	0.626	0.718	2.47039e-05
Emp2	1.58828e-08	-0.235888	0.582	0.527	2.51425e-05
Bambi	4.94462e-08	-0.237235	0.46	0.538	7.82733e-05
Slc2a1	9.25056e-08	-0.158163	0.639	0.635	0.000146436
Socs3	1.00239e-07	-0.279744	0.696	0.759	0.000158678
Foxj1	7.78342e-07	-0.182385	0.634	0.701	0.00123212
Ttc21a	9.64455e-07	-0.209891	0.656	0.681	0.00152673
Cnp	1.12205e-06	-0.170928	0.625	0.657	0.00177621
Ap1s2	2.6845e-06	-0.192088	0.54	0.629	0.00424957
Ascl1	2.73956e-06	0.167512	0.628	0.885	0.00433672
Hacd2	2.87775e-06	-0.151875	0.569	0.681	0.00455548
