## Supplemental Tables 1-14 for "Control of neurogenic competence in mammalian hypothalamic tanycytes": Sup_Table 6_Yoo et al_103020.xlsx

### Sheet: KO_enrich
Rank	Motifs	P-value	log P-pvalue	% of Targets	% of Background	STD(Bg STD)	Best Match/Details
1		1e-66	-154.2	0.4957	0.2678	457.9bp (382.3bp)	Rfx1/MA0509.1/Jaspar(0.891)
2		1e-57	-131.6	0.467	0.259	396.4bp (372.6bp)	Lhx2(Homeobox)/HFSC-Lhx2-ChIP-Seq(GSE48068)/Homer(0.951)
3		1e-54	-125.8	0.6224	0.4056	471.1bp (418.1bp)	LEF1(HMG)/H1-LEF1-ChIP-Seq(GSE64758)/Homer(0.790)
4		1e-46	-108.2	0.5493	0.3512	429.0bp (417.5bp)	PB0121.1_Foxj3_2/Jaspar(0.753)
5		1e-46	-106	0.6713	0.473	444.1bp (400.7bp)	MEF2B/MA0660.1/Jaspar(0.873)
6		1e-44	-103	0.397	0.2216	454.9bp (419.0bp)	LRF(Zf)/Erythroblasts-ZBTB7A-ChIP-Seq(GSE74977)/Homer(0.662)
7		1e-43	-99.76	0.7249	0.536	462.4bp (408.4bp)	PB0028.1_Hbp1_1/Jaspar(0.658)
8		1e-43	-99.08	0.5975	0.4056	471.7bp (405.5bp)	MYNN(Zf)/HEK293-MYNN.eGFP-ChIP-Seq(Encode)/Homer(0.695)
9		1e-41	-96.38	0.4437	0.2664	539.5bp (498.7bp)	MZF1/MA0056.1/Jaspar(0.788)
10		1e-39	-91.77	0.8065	0.6365	498.7bp (430.7bp)	ZNF528(Zf)/HEK293-ZNF528.GFP-ChIP-Seq(GSE58341)/Homer(0.585)
11		1e-38	-88.45	0.4623	0.2898	463.5bp (418.2bp)	PH0111.1_Nkx2-2/Jaspar(0.644)
12		1e-37	-86.24	0.7016	0.5252	486.1bp (407.8bp)	ZNF354C/MA0130.1/Jaspar(0.630)
13		1e-37	-86.09	0.662	0.4838	525.1bp (456.9bp)	Zac1(Zf)/Neuro2A-Plagl1-ChIP-Seq(GSE75942)/Homer(0.771)
14		1e-31	-71.65	0.634	0.4715	494.3bp (408.7bp)	PB0158.1_Rfx3_2/Jaspar(0.691)
15		1e-30	-70.29	0.7817	0.6318	459.3bp (408.5bp)	POL009.1_DCE_S_II/Jaspar(0.608)
16		1e-29	-66.88	0.6294	0.4725	462.0bp (433.6bp)	PB0122.1_Foxk1_2/Jaspar(0.800)
17		1e-28	-65.7	0.6931	0.5401	492.3bp (410.5bp)	ISL2/MA0914.1/Jaspar(0.722)
18		1e-27	-63.54	0.7009	0.5511	504.6bp (431.8bp)	ZNF416(Zf)/HEK293-ZNF416.GFP-ChIP-Seq(GSE58341)/Homer(0.702)
19		1e-26	-59.98	0.6814	0.5351	474.2bp (414.5bp)	PH0068.1_Hoxc13/Jaspar(0.655)
20		1e-24	-55.8	0.7226	0.5847	527.1bp (422.0bp)	ZBTB7A/MA0750.2/Jaspar(0.637)
21		1e-17	-39.86	0.4965	0.3784	497.6bp (436.2bp)	PB0130.1_Gm397_2/Jaspar(0.607)
22		1e-16	-38.61	0.7863	0.6802	484.8bp (414.8bp)	HOXC10/MA0905.1/Jaspar(0.725)
23		1e-15	-35.67	0.7055	0.5967	500.9bp (416.0bp)	Tbox:Smad(T-box,MAD)/ESCd5-Smad2_3-ChIP-Seq(GSE29422)/Homer(0.751)

### Sheet: WT_enrich
Rank	Motifs	P-value	log P-pvalue	% of Targets	% of Background	STD(Bg STD)	Best Match/Details
1		1e-338	-780.4	0.7768	0.4895	347.7bp (403.3bp)	NFIA/MA0670.1/Jaspar(0.959)
2		1e-134	-310.4	0.8008	0.63	412.5bp (428.7bp)	NFIC/MA0161.2/Jaspar(0.645)
3		1e-133	-308.3	0.6311	0.4471	398.8bp (457.8bp)	Bcl11a(Zf)/HSPC-BCL11A-ChIP-Seq(GSE104676)/Homer(0.690)
4		1e-128	-296.8	0.7654	0.5935	400.4bp (430.5bp)	AR-halfsite(NR)/LNCaP-AR-ChIP-Seq(GSE27824)/Homer(0.703)
5		1e-114	-263.3	0.781	0.6221	393.3bp (415.7bp)	HIC1(Zf)/Treg-ZBTB29-ChIP-Seq(GSE99889)/Homer(0.750)
6		1e-112	-259.2	0.6842	0.5174	410.0bp (441.6bp)	ZNF692(Zf)/HEK293-ZNF692.GFP-ChIP-Seq(GSE58341)/Homer(0.658)
7		1e-110	-254.3	0.6804	0.5151	393.0bp (427.9bp)	MYB/MA0100.3/Jaspar(0.721)
8		1e-108	-248.8	0.7275	0.5673	382.6bp (433.3bp)	Tlx?(NR)/NPC-H3K4me1-ChIP-Seq(GSE16256)/Homer(0.793)
9		1e-99	-229.8	0.857	0.7237	398.3bp (423.2bp)	RORg(NR)/Liver-Rorc-ChIP-Seq(GSE101115)/Homer(0.669)
10		1e-93	-216	0.8469	0.716	405.8bp (436.1bp)	ZNF415(Zf)/HEK293-ZNF415.GFP-ChIP-Seq(GSE58341)/Homer(0.648)
11		1e-92	-213.8	0.751	0.6056	393.2bp (398.3bp)	NFIX/MA0671.1/Jaspar(0.619)
12		1e-88	-204.3	0.8935	0.7787	408.8bp (441.8bp)	Klf4(Zf)/mES-Klf4-ChIP-Seq(GSE11431)/Homer(0.776)
13		1e-84	-194.5	0.7642	0.6275	406.7bp (435.8bp)	E2F8/MA0865.1/Jaspar(0.632)
14		1e-84	-194.4	0.6504	0.5054	399.3bp (432.3bp)	Rfx5(HTH)/GM12878-Rfx5-ChIP-Seq(GSE31477)/Homer(0.650)
15		1e-70	-163.3	0.8525	0.7421	405.6bp (415.1bp)	Bcl6(Zf)/Liver-Bcl6-ChIP-Seq(GSE31578)/Homer(0.915)
16		1e-70	-162.4	0.6333	0.5008	403.9bp (432.7bp)	PB0133.1_Hic1_2/Jaspar(0.749)
17		1e-70	-162.3	0.8422	0.7301	421.2bp (421.8bp)	EWS:ERG-fusion(ETS)/CADO_ES1-EWS:ERG-ChIP-Seq(SRA014231)/Homer(0.660)
18		1e-68	-157.2	0.8391	0.7284	404.1bp (407.1bp)	LRF(Zf)/Erythroblasts-ZBTB7A-ChIP-Seq(GSE74977)/Homer(0.569)
19		1e-66	-152.3	0.6257	0.4973	415.1bp (399.9bp)	Chop(bZIP)/MEF-Chop-ChIP-Seq(GSE35681)/Homer(0.657)
20		1e-63	-147.3	0.6923	0.5687	406.4bp (415.3bp)	Nkx2-5(var.2)/MA0503.1/Jaspar(0.601)
21		1e-61	-142.7	0.7378	0.6196	397.6bp (416.5bp)	NFAT(RHD)/Jurkat-NFATC1-ChIP-Seq(Jolma_et_al.)/Homer(0.699)
22		1e-56	-131.2	0.5585	0.4391	405.0bp (410.1bp)	STAT5(Stat)/mCD4+-Stat5-ChIP-Seq(GSE12346)/Homer(0.683)
23		1e-56	-130.7	0.6484	0.5303	421.8bp (433.1bp)	BSX/MA0876.1/Jaspar(0.720)
24		1e-54	-125	0.6488	0.5335	406.2bp (409.4bp)	POL008.1_DCE_S_I/Jaspar(0.659)
25		1e-53	-123.6	0.7078	0.5961	406.6bp (423.1bp)	HOXC12/MA0906.1/Jaspar(0.622)
26		1e-51	-119.7	0.6636	0.5514	399.2bp (413.7bp)	PAX3:FKHR-fusion(Paired,Homeobox)/Rh4-PAX3:FKHR-ChIP-Seq(GSE19063)/Homer(0.628)
27		1e-49	-114.3	0.5235	0.4128	411.2bp (416.8bp)	PRDM1/MA0508.2/Jaspar(0.778)
28		1e-48	-111	0.7008	0.595	398.2bp (413.1bp)	ZKSCAN1(Zf)/HepG2-ZKSCAN1-ChIP-Seq(Encode)/Homer(0.649)
29		1e-41	-94.96	0.6208	0.5202	424.5bp (448.9bp)	FOXF2/MA0030.1/Jaspar(0.571)
