## Supplemental Tables 1-14 for "Control of neurogenic competence in mammalian hypothalamic tanycytes": Sup_Table 7_Yoo et al_103020.xlsx

### Sheet: Differntial_Genes
ident.1 = 'D8KO_Alpha2_tancytes', ident.2 = 'D8Ctrl_Alpha2_tancytes'
Gene	p_val	avg_logFC (KO/Ctrl)	pct.1	pct.2	p_val_adj
Meg3	0	1.31259	0.98	0.828	0
Dlk1	1.22193e-283	1.20565	0.488	0.027	2.44386e-279
Stmn1	2.53089e-256	0.960471	0.894	0.62	5.06178e-252
Rps18	0	0.928896	0.986	0.902	0
Fabp7	6.64452e-247	0.857718	0.915	0.783	1.3289e-242
Rplp0	0	0.852588	0.997	0.991	0
Rpsa	0	0.792765	0.993	0.976	0
Mest	1.1724e-255	0.774914	0.784	0.424	2.34481e-251
Rpl29	0	0.759758	0.843	0.527	0
Hsp90ab1	0	0.748564	0.999	0.99	0
Rps2	0	0.728887	0.992	0.968	0
Xist	5.06074e-55	0.722086	0.623	0.248	1.01215e-50
Eef1b2	0	0.710579	0.96	0.837	0
Sox4	1.04713e-183	0.69946	0.794	0.561	2.09426e-179
Eef1a1	0	0.696281	0.998	0.996	0
Rpl18a	0	0.683145	0.993	0.981	0
Rpl15	0	0.680641	0.995	0.984	0
Hspa8	0	0.669502	0.995	0.953	0
Rps3a1	0	0.66824	0.996	0.989	0
Rpl13	0	0.667406	0.998	0.997	0
Rpl23	0	0.661145	0.997	0.992	0
Pcp4	3.14942e-191	0.656854	0.741	0.454	6.29884e-187
Rps3	0	0.656034	0.993	0.971	0
Rps20	0	0.654843	0.997	0.984	0
Rps11	0	0.645052	0.995	0.978	0
Rps26	0	0.640595	0.982	0.937	0
Rps19	0	0.619175	0.993	0.984	0
Rps5	0	0.618515	0.996	0.985	0
Rps4x	0	0.61546	0.997	0.991	0
Hes5	2.83933e-92	0.607697	0.203	0.031	5.67866e-88
Rps12	2.95287e-293	0.606126	0.977	0.906	5.90573e-289
Rpl10a	0	0.605455	0.988	0.962	0
Tubb5	1.99251e-160	0.603719	0.918	0.781	3.98502e-156
Mif	4.69213e-240	0.600686	0.885	0.668	9.38426e-236
Rps8	0	0.595121	0.998	0.991	0
Nfib	1.85708e-249	0.579707	0.959	0.841	3.71416e-245
Rps27a	0	0.579091	0.996	0.993	0
Rpl32	0	0.578294	0.996	0.988	0
Rack1	1.06158e-278	0.577536	0.952	0.831	2.12315e-274
Rpl12	8.06737e-261	0.570648	0.953	0.854	1.61347e-256
Ran	6.76148e-252	0.569515	0.952	0.845	1.3523e-247
Rps7	2.76667e-304	0.56679	0.993	0.977	5.53335e-300
Rplp1	0	0.566339	0.993	0.98	0
Cdk4	9.34403e-225	0.559685	0.875	0.662	1.86881e-220
Peg3	1.17958e-154	0.557477	0.91	0.775	2.35917e-150
Rpl18	0	0.553452	0.993	0.984	0
Rpl26	6.89013e-228	0.546986	0.94	0.839	1.37803e-223
Rpl6	1.36998e-276	0.543681	0.993	0.973	2.73996e-272
Rps10	3.50352e-304	0.542962	0.995	0.986	7.00704e-300
Rps16	7.85243e-290	0.541237	0.993	0.987	1.57049e-285
Gm10076	1.15798e-229	0.541021	0.903	0.691	2.31597e-225
Eif4a1	9.47695e-194	0.540737	0.869	0.659	1.89539e-189
Rps13	2.24718e-307	0.539244	0.994	0.986	4.49436e-303
Rps9	5.90364e-294	0.529268	0.995	0.99	1.18073e-289
Rpl36a	9.29077e-222	0.527101	0.948	0.839	1.85815e-217
Cdkn1c	1.27794e-87	0.524813	0.592	0.328	2.55588e-83
Rpl19	1.02106e-298	0.523993	0.997	0.991	2.04213e-294
Rpl27a	3.66248e-270	0.522966	0.996	0.989	7.32495e-266
Rpl7	3.89584e-265	0.519335	0.99	0.971	7.79168e-261
Plagl1	5.79174e-173	0.517926	0.706	0.422	1.15835e-168
Nfia	5.27187e-174	0.513758	0.908	0.77	1.05437e-169
Rps21	3.34977e-251	0.511727	0.99	0.971	6.69953e-247
Rpl39	4.37433e-240	0.502714	0.993	0.976	8.74865e-236
Gapdh	8.7633e-232	0.499382	0.989	0.955	1.75266e-227
Rpl3	4.38323e-240	0.495163	0.996	0.988	8.76645e-236
Rps15a	3.45459e-256	0.493774	0.996	0.99	6.90918e-252
Rpl35	1.12835e-199	0.492047	0.948	0.849	2.2567e-195
Rpl14	1.1808e-233	0.491303	0.984	0.947	2.3616e-229
Rpl8	2.41259e-264	0.490814	0.996	0.985	4.82519e-260
Npm1	9.92398e-196	0.484817	0.978	0.937	1.9848e-191
Naca	1.68696e-218	0.484642	0.987	0.956	3.37392e-214
Rpl17	2.84324e-191	0.483082	0.943	0.859	5.68648e-187
Rpl23a	5.56819e-171	0.48172	0.822	0.587	1.11364e-166
Rpl5	1.95774e-182	0.478432	0.886	0.717	3.91548e-178
Rpl37	1.57078e-213	0.476934	0.99	0.968	3.14156e-209
Ybx1	4.36145e-187	0.468755	0.976	0.935	8.7229e-183
Rpl11	3.71018e-242	0.466565	0.996	0.99	7.42035e-238
Rps6	3.29893e-170	0.464067	0.913	0.804	6.59786e-166
Rpl7a	1.35886e-185	0.462388	0.956	0.883	2.71772e-181
Marcks	8.39005e-143	0.460395	0.9	0.748	1.67801e-138
Rpl24	1.52179e-210	0.460178	0.99	0.981	3.04359e-206
Rplp2	1.12688e-181	0.460101	0.968	0.916	2.25376e-177
Ndn	3.29608e-102	0.45747	0.914	0.9	6.59215e-98
Rps25	1.24588e-170	0.456896	0.944	0.876	2.49176e-166
Six3	2.10198e-66	0.454631	0.53	0.362	4.20395e-62
Rps24	3.33533e-205	0.454592	0.996	0.993	6.67066e-201
Nfix	1.13361e-182	0.453535	0.975	0.933	2.26721e-178
Rpl37a	4.11924e-207	0.453292	0.993	0.975	8.23848e-203
Tubb3	1.3188e-45	0.450038	0.42	0.216	2.6376e-41
Rps23	3.21083e-196	0.449927	0.992	0.975	6.42166e-192
Eef1g	1.78857e-162	0.447602	0.894	0.763	3.57714e-158
H2afz	1.92572e-143	0.445665	0.942	0.868	3.85144e-139
Rpl28	1.15048e-182	0.445105	0.983	0.949	2.30095e-178
Rpl4	2.07286e-160	0.440568	0.912	0.781	4.14573e-156
Rpl22l1	3.495e-203	0.439127	0.994	0.982	6.99001e-199
Hspe1	3.03059e-155	0.437045	0.895	0.754	6.06117e-151
Lman1	7.10622e-110	0.4327	0.958	0.921	1.42124e-105
Igfbp5	4.55694e-105	0.431083	0.725	0.414	9.11388e-101
Zbtb20	1.66292e-153	0.427182	0.993	0.981	3.32583e-149
Rpl35a	8.65223e-183	0.425332	0.994	0.984	1.73045e-178
Bex3	5.88886e-138	0.423103	0.961	0.885	1.17777e-133
Tmsb10	1.43363e-81	0.420648	0.868	0.739	2.86727e-77
Gm47283	8.54251e-127	0.419233	0.662	0.412	1.7085e-122
Hnrnpa1	1.71065e-114	0.411425	0.829	0.68	3.42129e-110
Lsm4	1.01398e-138	0.408931	0.656	0.361	2.02796e-134
Sox11	3.5096e-54	0.406837	0.425	0.246	7.01921e-50
Jpt1	4.90579e-94	0.406527	0.745	0.56	9.81158e-90
Tpt1	5.99603e-190	0.403263	0.999	0.996	1.19921e-185
Prdx2	1.54741e-146	0.395323	0.988	0.963	3.09481e-142
Rpl22	7.30479e-129	0.39112	0.936	0.872	1.46096e-124
Eef2	4.40227e-121	0.38953	0.88	0.761	8.80454e-117
Cct2	2.82255e-122	0.38907	0.843	0.677	5.6451e-118
Hspd1	3.54704e-120	0.387982	0.756	0.54	7.09407e-116
Fkbp3	3.15016e-122	0.385301	0.877	0.719	6.30033e-118
Rpl9	8.76156e-164	0.382923	0.998	0.996	1.75231e-159
Hnrnpab	1.47772e-102	0.382003	0.654	0.442	2.95544e-98
Tubb2b	1.0783e-78	0.380009	0.979	0.933	2.15659e-74
Serpinh1	9.6048e-118	0.376392	0.736	0.496	1.92096e-113
Map1b	1.96582e-83	0.373506	0.957	0.907	3.93165e-79
Zdbf2	2.27467e-91	0.370756	0.482	0.246	4.54933e-87
Smad1	4.76873e-85	0.370434	0.585	0.414	9.53747e-81
Cct3	1.14029e-116	0.367731	0.877	0.734	2.28058e-112
Nell2	4.54671e-113	0.365506	0.343	0.064	9.09343e-109
mt-Nd4l	4.42975e-137	0.36501	0.984	0.955	8.85949e-133
Pkm	1.18237e-98	0.359713	0.887	0.768	2.36474e-94
Rps14	2.49031e-148	0.359487	0.995	0.986	4.98062e-144
Marcksl1	4.92415e-84	0.357381	0.833	0.706	9.84829e-80
Cct7	2.32885e-97	0.356578	0.778	0.599	4.65771e-93
Kcnq1ot1	3.36229e-72	0.35561	0.785	0.648	6.72459e-68
Hsp90aa1	6.00819e-106	0.354428	0.969	0.93	1.20164e-101
Rpl34	2.14977e-134	0.354138	0.991	0.986	4.29955e-130
Rpl30	3.66382e-133	0.351621	0.995	0.991	7.32763e-129
Rpl36	5.06755e-126	0.351067	0.986	0.975	1.01351e-121
Pde10a	1.35623e-69	0.350716	0.484	0.263	2.71246e-65
Rps15	1.58955e-107	0.349835	0.918	0.828	3.1791e-103
Slc25a5	4.17972e-96	0.347887	0.887	0.756	8.35944e-92
Prmt1	1.04136e-88	0.345904	0.746	0.559	2.08272e-84
Pgls	1.57278e-102	0.344037	0.844	0.676	3.14557e-98
Btf3	2.24158e-121	0.341633	0.985	0.967	4.48315e-117
Fau	1.20802e-131	0.340485	0.996	0.989	2.41605e-127
Cct8	3.81184e-98	0.339889	0.824	0.68	7.62368e-94
Tubb2a	3.74586e-59	0.336759	0.922	0.839	7.49171e-55
Ppp1r14b	9.02399e-68	0.335581	0.779	0.651	1.8048e-63
Slc25a3	3.65076e-108	0.332975	0.967	0.927	7.30153e-104
Ldha	1.23862e-86	0.332475	0.948	0.865	2.47724e-82
Nop10	1.7039e-98	0.32871	0.581	0.323	3.4078e-94
Psmb5	2.25233e-111	0.327698	0.956	0.89	4.50467e-107
Rpl38	2.82803e-103	0.326686	0.97	0.942	5.65605e-99
Hmgb3	7.60548e-73	0.326657	0.74	0.583	1.5211e-68
Prss23	2.40372e-88	0.325971	0.273	0.026	4.80743e-84
Fkbp4	1.13416e-88	0.324251	0.762	0.588	2.26833e-84
Erh	1.15372e-88	0.320731	0.799	0.628	2.30745e-84
Rps29	3.79869e-108	0.319737	0.993	0.986	7.59738e-104
Cct5	5.47999e-87	0.318414	0.801	0.641	1.096e-82
Set	1.49056e-80	0.318073	0.884	0.8	2.98113e-76
Ppa1	8.68142e-84	0.314965	0.638	0.417	1.73628e-79
Rps17	1.5702e-88	0.314716	0.928	0.874	3.14041e-84
Tceal9	1.94618e-75	0.313346	0.834	0.721	3.89236e-71
Rtn1	6.28519e-52	0.313337	0.951	0.922	1.25704e-47
mt-Nd2	2.84167e-107	0.308483	0.996	0.992	5.68334e-103
Rpl10	1.01908e-87	0.307798	0.964	0.927	2.03816e-83
Impdh2	5.85872e-86	0.307797	0.553	0.325	1.17174e-81
H2afy	9.13703e-92	0.305483	0.932	0.877	1.82741e-87
Pmepa1	1.89048e-85	0.305256	0.31	0.087	3.78097e-81
Vcp	8.73874e-79	0.298866	0.811	0.664	1.74775e-74
Gpi1	4.98722e-75	0.294864	0.768	0.615	9.97445e-71
Glrx3	1.51303e-74	0.294409	0.684	0.493	3.02607e-70
Ptma	1.34453e-78	0.294114	0.997	0.993	2.68906e-74
Fgfr1	1.45808e-78	0.292097	0.526	0.289	2.91616e-74
Cenpv	1.05702e-81	0.291099	0.525	0.303	2.11403e-77
Pgk1	3.63005e-70	0.290825	0.808	0.679	7.2601e-66
Rps28	1.86719e-68	0.289996	0.878	0.802	3.73439e-64
Atp5b	6.40103e-71	0.287484	0.866	0.778	1.28021e-66
Cct4	1.61188e-73	0.286682	0.667	0.47	3.22376e-69
Ppia	5.56025e-92	0.286642	0.997	0.994	1.11205e-87
Ckb	2.69686e-63	0.286437	0.99	0.979	5.39371e-59
Nme1	4.49669e-61	0.285104	0.76	0.643	8.99339e-57
Sfr1	4.73672e-70	0.28447	0.839	0.715	9.47343e-66
Shh	1.59753e-45	0.282589	0.162	0.006	3.19506e-41
mt-Cytb	1.43963e-101	0.28209	0.998	0.999	2.87926e-97
Maged1	6.79136e-68	0.281522	0.954	0.899	1.35827e-63
Tomm20	8.3214e-69	0.279853	0.883	0.797	1.66428e-64
Ranbp1	1.00393e-68	0.279079	0.823	0.713	2.00786e-64
Eif3f	4.9181e-74	0.278033	0.915	0.846	9.8362e-70
mt-Atp6	1.66978e-115	0.276967	0.999	1	3.33956e-111
Mrpl34	1.38741e-77	0.276596	0.568	0.337	2.77483e-73
H3f3a	1.22917e-95	0.27555	0.998	0.996	2.45835e-91
C1qbp	3.09419e-66	0.274217	0.705	0.537	6.18838e-62
Atp5c1	1.03306e-66	0.274114	0.872	0.764	2.06613e-62
Eif3e	1.20734e-62	0.271327	0.701	0.552	2.41468e-58
Mir9-3hg	2.06424e-72	0.270829	0.413	0.198	4.12847e-68
Pcbp1	2.49646e-65	0.268439	0.803	0.664	4.99292e-61
Pdia6	7.10092e-63	0.267114	0.904	0.794	1.42018e-58
Prrc2b	3.60444e-61	0.265932	0.589	0.409	7.20888e-57
Fubp1	3.36486e-57	0.265715	0.693	0.559	6.72971e-53
Galk1	1.98087e-66	0.265222	0.605	0.414	3.96174e-62
Dctpp1	1.94502e-80	0.264866	0.347	0.121	3.89005e-76
Fst	6.407e-66	0.264461	0.189	0.021	1.2814e-61
Dynll1	1.80851e-53	0.263821	0.909	0.859	3.61703e-49
Map2	1.31036e-47	0.263673	0.793	0.699	2.62073e-43
Tcp1	2.57147e-61	0.263584	0.592	0.414	5.14294e-57
Pgam1	6.89511e-62	0.263481	0.866	0.769	1.37902e-57
Sesn3	1.17003e-55	0.26338	0.668	0.505	2.34007e-51
Rps27	7.36807e-73	0.262625	0.987	0.981	1.47361e-68
Eif5a	8.643e-63	0.262272	0.909	0.843	1.7286e-58
Aprt	3.70088e-61	0.260369	0.661	0.502	7.40175e-57
Ntn1	6.15855e-69	0.259771	0.429	0.225	1.23171e-64
Efna5	3.05034e-54	0.259669	0.638	0.489	6.10068e-50
Cox5a	8.42145e-57	0.258736	0.817	0.717	1.68429e-52
Tox3	6.14201e-52	0.256819	0.502	0.35	1.2284e-47
Fbl	2.40749e-72	0.256697	0.405	0.178	4.81499e-68
Sulf1	2.17133e-51	0.255501	0.516	0.367	4.34265e-47
Cnpy2	2.07857e-63	0.255122	0.82	0.675	4.15714e-59
Ssb	4.59645e-56	0.253801	0.846	0.776	9.1929e-52
Itgb1	3.51551e-59	0.250452	0.687	0.511	7.03103e-55
Dnaja1	3.07113e-51	0.250337	0.906	0.839	6.14226e-47
Bex2	1.40961e-40	0.25008	0.894	0.862	2.81922e-36
Slc7a11	4.04551e-42	-0.250074	0.151	0.319	8.09102e-38
Ccdc114	5.47622e-62	-0.250848	0.594	0.75	1.09524e-57
H2-D1	1.94792e-76	-0.251683	0.106	0.319	3.89585e-72
Dhrs7	1.22671e-60	-0.253074	0.505	0.703	2.45342e-56
Wnk2	6.07094e-79	-0.253374	0.249	0.47	1.21419e-74
Ttyh1	5.08363e-74	-0.254312	0.945	0.976	1.01673e-69
Klf4	2.21353e-33	-0.254464	0.614	0.674	4.42705e-29
Mlc1	7.40715e-58	-0.254879	0.699	0.839	1.48143e-53
Plpp3	6.71091e-57	-0.255207	0.935	0.975	1.34218e-52
Hes1	1.15998e-31	-0.255886	0.751	0.812	2.31996e-27
Sap30l	4.92477e-70	-0.256316	0.499	0.688	9.84954e-66
Fjx1	1.09367e-47	-0.258629	0.348	0.512	2.18734e-43
Adcy2	5.32608e-107	-0.258741	0.024	0.267	1.06522e-102
Btg1	6.5699e-58	-0.258945	0.793	0.865	1.31398e-53
Flt1	1.09474e-81	-0.261131	0.112	0.327	2.18948e-77
Nrxn1	3.09035e-70	-0.262272	0.844	0.938	6.18071e-66
Neat1	1.09883e-58	-0.262433	0.177	0.363	2.19765e-54
Fosb	2.16653e-33	-0.263064	0.776	0.834	4.33306e-29
Ccdc74a	1.56928e-62	-0.263501	0.476	0.635	3.13855e-58
Tagln2	1.64847e-50	-0.263536	0.466	0.633	3.29693e-46
Mfge8	2.30045e-80	-0.263677	0.227	0.445	4.6009e-76
Wls	1.48606e-97	-0.264768	0.1	0.324	2.97212e-93
Fez1	1.50224e-56	-0.265266	0.698	0.818	3.00448e-52
Prdx6	7.36291e-61	-0.266327	0.975	0.986	1.47258e-56
Bmyc	1.25265e-68	-0.27093	0.434	0.627	2.50531e-64
Serpine2	2.52007e-43	-0.2713	0.263	0.464	5.04014e-39
Cspg5	9.23855e-53	-0.2715	0.763	0.874	1.84771e-48
Cebpb	1.89855e-57	-0.272285	0.289	0.482	3.7971e-53
Sptbn1	3.04477e-59	-0.27415	0.772	0.881	6.08954e-55
Klf9	2.47881e-62	-0.275198	0.587	0.745	4.95762e-58
Leng8	1.07695e-82	-0.276075	0.577	0.76	2.15389e-78
Oat	4.36628e-73	-0.277038	0.62	0.776	8.73255e-69
Jund	1.52224e-61	-0.277889	0.996	0.997	3.04449e-57
Nme5	4.39251e-74	-0.278887	0.576	0.75	8.78502e-70
2310022B05Rik	2.31085e-97	-0.279249	0.188	0.429	4.62171e-93
Gm19935	2.78016e-96	-0.279305	0.16	0.401	5.56033e-92
Tgfb2	6.642e-93	-0.281407	0.058	0.282	1.3284e-88
Slc1a3	2.73226e-67	-0.282095	0.962	0.986	5.46452e-63
Cd81	8.02901e-107	-0.283144	0.988	0.993	1.6058e-102
Unc13c	1.57227e-92	-0.283599	0.121	0.337	3.14455e-88
2410004P03Rik	8.37767e-68	-0.28471	0.566	0.722	1.67553e-63
Tspan7	9.02371e-78	-0.285573	0.511	0.71	1.80474e-73
Txnip	3.38622e-42	-0.28654	0.312	0.463	6.77244e-38
Acyp2	8.61222e-81	-0.28815	0.45	0.666	1.72244e-76
Ap1s2	6.5164e-84	-0.288441	0.282	0.521	1.30328e-79
Cnp	3.70095e-78	-0.288506	0.308	0.533	7.40191e-74
Myo6	4.69367e-75	-0.290418	0.542	0.726	9.38735e-71
Mt3	2.783e-63	-0.292915	0.959	0.984	5.566e-59
Kcnj10	2.50298e-121	-0.293814	0.12	0.384	5.00596e-117
Gstm1	3.38674e-73	-0.297926	0.531	0.703	6.77349e-69
Col23a1	1.15098e-50	-0.298553	0.633	0.806	2.30196e-46
Fam166b	1.75429e-99	-0.298726	0.204	0.454	3.50859e-95
Slc25a18	1.43085e-85	-0.298734	0.215	0.476	2.8617e-81
Asap1	1.63793e-89	-0.30096	0.377	0.598	3.27586e-85
Tmem47	1.10378e-86	-0.305641	0.9	0.965	2.20756e-82
Cd9	6.0725e-91	-0.307551	0.932	0.973	1.2145e-86
Hepacam	2.73074e-95	-0.309227	0.628	0.811	5.46149e-91
Nptx2	3.33308e-132	-0.311653	0.071	0.336	6.66615e-128
Shisa4	1.39168e-98	-0.313789	0.583	0.77	2.78337e-94
Adamts1	1.09985e-78	-0.315805	0.144	0.323	2.19971e-74
Hey2	2.39773e-102	-0.317427	0.189	0.415	4.79545e-98
Nmb	7.50878e-137	-0.317528	0.108	0.393	1.50176e-132
Col9a3	1.79708e-105	-0.318404	0.257	0.515	3.59416e-101
Gas1	5.84205e-84	-0.31865	0.11	0.316	1.16841e-79
Fth1	4.43763e-128	-0.318943	0.998	0.998	8.87525e-124
Ntrk2	5.87789e-139	-0.319411	0.997	0.998	1.17558e-134
Gm42418	2.08468e-92	-0.321208	0.962	0.99	4.16936e-88
Emp2	1.29613e-122	-0.323427	0.176	0.451	2.59225e-118
Tsc22d4	3.34106e-106	-0.328539	0.701	0.876	6.68212e-102
Sik3	2.33263e-105	-0.329453	0.623	0.814	4.66527e-101
Bcan	8.23811e-87	-0.33027	0.564	0.807	1.64762e-82
Slc6a6	4.27419e-111	-0.331358	0.321	0.58	8.54837e-107
Klf2	5.86543e-33	-0.333826	0.594	0.608	1.17309e-28
Acsl3	1.13659e-91	-0.333867	0.394	0.604	2.27317e-87
Psph	8.54721e-110	-0.334724	0.492	0.701	1.70944e-105
Cwc22	1.00738e-148	-0.338443	0.092	0.383	2.01476e-144
Cirbp	2.97575e-114	-0.34468	0.912	0.972	5.95151e-110
Apoc1	3.16544e-92	-0.34771	0.234	0.484	6.33088e-88
Klf6	1.41822e-62	-0.347783	0.792	0.856	2.83644e-58
Gja1	3.41837e-80	-0.349085	0.525	0.718	6.83674e-76
Ier2	8.61175e-32	-0.351292	0.583	0.656	1.72235e-27
Jun	1.97424e-38	-0.352627	0.882	0.918	3.94848e-34
Zfp36	3.92551e-76	-0.356586	0.209	0.365	7.85103e-72
Nnat	1.51026e-143	-0.357933	1	1	3.02053e-139
Pygb	4.20968e-147	-0.363725	0.298	0.601	8.41935e-143
Ecel1	1.23799e-132	-0.368341	0.026	0.27	2.47597e-128
Islr	4.22208e-117	-0.38121	0.409	0.675	8.44416e-113
Gas6	2.19759e-144	-0.381735	0.113	0.418	4.39519e-140
Prnp	9.28859e-141	-0.386818	0.507	0.763	1.85772e-136
Dtna	2.46045e-138	-0.390419	0.367	0.643	4.9209e-134
Atf3	1.49878e-33	-0.392123	0.169	0.27	2.99756e-29
Cavin3	5.8514e-133	-0.397467	0.504	0.755	1.17028e-128
Srsf5	5.91999e-206	-0.408235	0.953	0.987	1.184e-201
Mt2	5.88231e-124	-0.411359	0.588	0.82	1.17646e-119
Dynlrb2	1.04612e-129	-0.412333	0.532	0.771	2.09224e-125
S100a13	2.03099e-158	-0.414989	0.375	0.681	4.06199e-154
Egr1	2.09623e-33	-0.421501	0.464	0.624	4.19246e-29
Sfxn5	7.98171e-161	-0.427244	0.479	0.754	1.59634e-156
Cyr61	2.46941e-48	-0.427711	0.593	0.678	4.93882e-44
Hspa2	1.06072e-159	-0.457472	0.601	0.842	2.12144e-155
Enho	7.33648e-170	-0.459938	0.447	0.763	1.4673e-165
Rhob	7.13459e-142	-0.468165	0.576	0.783	1.42692e-137
Rarres2	1.26384e-175	-0.486644	0.231	0.573	2.52767e-171
Mia	4.20151e-193	-0.487644	0.184	0.523	8.40302e-189
Itm2c	3.0739e-276	-0.4884	0.931	0.982	6.14781e-272
Socs3	5.17066e-90	-0.493441	0.333	0.466	1.03413e-85
Fos	5.78835e-121	-0.502585	0.981	0.986	1.15767e-116
Ubc	2.28602e-183	-0.510568	0.88	0.963	4.57205e-179
F3	5.86637e-239	-0.525425	0.136	0.526	1.17327e-234
Csrp1	2.71547e-259	-0.52595	0.307	0.706	5.43093e-255
Slc1a2	6.03969e-187	-0.52844	0.268	0.605	1.20794e-182
Fabp5	3.30087e-100	-0.528468	0.732	0.904	6.60175e-96
Junb	2.92195e-75	-0.531703	0.507	0.649	5.8439e-71
Ndrg2	3.13684e-234	-0.534751	0.647	0.904	6.27368e-230
Gsn	1.02285e-232	-0.549613	0.219	0.612	2.04569e-228
Dbi	3.17697e-219	-0.559104	0.996	0.996	6.35394e-215
Aldoc	2.33275e-185	-0.568846	0.169	0.602	4.66549e-181
Slc38a1	9.96101e-248	-0.579373	0.651	0.898	1.9922e-243
Tnfrsf19	5.46461e-156	-0.583922	0.149	0.434	1.09292e-151
Fxyd1	2.71995e-263	-0.585493	0.368	0.735	5.43989e-259
Id4	1.53193e-268	-0.593051	0.826	0.96	3.06386e-264
Fbxo2	5.42836e-283	-0.630321	0.352	0.762	1.08567e-278
Itm2b	0	-0.641423	0.993	0.996	0
S100a1	0	-0.663035	0.464	0.842	0
Cst3	9.198e-172	-0.682919	0.999	1	1.8396e-167
Glo1	0	-0.718289	0.851	0.982	0
Clec3b	0	-0.760221	0.039	0.65	0
S100a6	0	-0.78638	0.956	0.996	0
Ramp1	0	-0.870876	0.449	0.875	0
Mt1	0	-0.9029	0.897	0.988	0
Cldn10	0	-0.914736	0.311	0.794	0
S100a4	0	-1.0836	0.23	0.768	0
6330403K07Rik	0	-1.12223	0.919	0.983	0
Apoe	0	-1.24433	0.989	0.998	0

### Sheet: GO_term_Ctrl_enrich
term_ID	description	frequency	log10 p-value	uniqueness	dispensability	representative	eliminated
GO:0015800	acidic amino acid transport	0.00023	-11.2874	0.791	0	15800	0
GO:0042127	regulation of cell proliferation	0.00313	-10.5072	0.704	0.058	42127	0
GO:0015849	organic acid transport	0.01024	-9.2933	0.792	0.44	15849	0
GO:0006865	amino acid transport	0.00813	-8.9281	0.74	0.688	6865	0
GO:0046686	response to cadmium ion	0.00027	-8.6904	0.819	0.315	46686	0
GO:0042221	response to chemical	0.03071	-8.5017	0.844	0	42221	0
GO:0032879	regulation of localization	0.00726	-7.8894	0.668	0.248	32879	0
GO:0048518	positive regulation of biological process	0.01744	-7.7375	0.715	0.323	48518	0
GO:0048522	positive regulation of cellular process	0.01585	-7.2899	0.565	0.292	48522	0
GO:0015813	L-glutamate transport	0.00023	-7.2083	0.77	0.57	15813	0
GO:0010646	regulation of cell communication	0.00929	-7.0701	0.704	0.307	10646	0
GO:0032502	developmental process	0.02812	-7.0186	0.99	0	32502	0
GO:0023051	regulation of signaling	0.00934	-7.0026	0.71	0.3	23051	0
GO:0006820	anion transport	0.01956	-6.6326	0.834	0.451	6820	0
GO:0035910	ascending aorta morphogenesis	1e-05	-6.2807	0.805	0.041	35910	0
GO:0050896	response to stimulus	0.1221	-6.0773	0.991	0	50896	0
GO:0070887	cellular response to chemical stimulus	0.01007	-5.8386	0.788	0.526	70887	0
GO:0051049	regulation of transport	0.00529	-5.4868	0.647	0.271	51049	0
GO:0030154	cell differentiation	0.01133	-5.4401	0.76	0.434	30154	0
GO:0006811	ion transport	0.05344	-5.3335	0.871	0.35	6811	0
GO:0043090	amino acid import	0.0001	-5.3279	0.801	0.543	43090	0
GO:0010273	detoxification of copper ion	1e-05	-5.2857	0.838	0.657	10273	0
GO:0042981	regulation of apoptotic process	0.00313	-5.1681	0.67	0.248	42981	0
GO:0060674	placenta blood vessel development	5e-05	-5.1215	0.781	0.611	60674	0
GO:0010035	response to inorganic substance	0.00317	-5.025	0.826	0.652	10035	0
GO:1901700	response to oxygen-containing compound	0.00503	-5.0044	0.82	0.683	1901700	0
GO:0051716	cellular response to stimulus	0.09561	-4.9031	0.804	0.68	51716	0
GO:0050804	modulation of synaptic transmission	0.00057	-4.8416	0.707	0.414	50804	0
GO:0061687	detoxification of inorganic compound	0.00013	-4.7471	0.855	0.392	61687	0
GO:1902895	positive regulation of pri-miRNA transcription from RNA polymerase II promoter	4e-05	-4.7122	0.669	0.559	1902895	0
GO:1903018	regulation of glycoprotein metabolic process	9e-05	-4.6596	0.767	0.179	1903018	0
GO:0006979	response to oxidative stress	0.00575	-4.5935	0.853	0.427	6979	0
GO:0032501	multicellular organismal process	0.02373	-4.5918	0.99	0	32501	0
GO:0043618	regulation of transcription from RNA polymerase II promoter in response to stress	0.00026	-4.4634	0.666	0.439	43618	0
GO:0007610	behavior	0.0017	-4.4012	0.99	0	7610	0
GO:0051246	regulation of protein metabolic process	0.01551	-4.3958	0.679	0.318	51246	0
GO:0051239	regulation of multicellular organismal process	0.00628	-4.3716	0.642	0.435	51239	0
GO:0043620	regulation of DNA-templated transcription in response to stress	0.00027	-4.2848	0.677	0.44	43620	0
GO:0009611	response to wounding	0.00127	-4.2749	0.868	0.498	9611	0
GO:0001504	neurotransmitter uptake	4e-05	-4.266	0.703	0.293	1504	0
GO:0070372	regulation of ERK1 and ERK2 cascade	0.00049	-4.2549	0.584	0.614	70372	0
GO:0003093	regulation of glomerular filtration	1e-05	-4.219	0.714	0.446	3093	0
GO:0015893	drug transport	0.00224	-4.1226	0.681	0.631	15893	0
GO:0007611	learning or memory	0.00047	-4.015	0.825	0.573	7611	0
GO:0065008	regulation of biological quality	0.03395	-3.8827	0.708	0.339	65008	0
GO:0006836	neurotransmitter transport	0.00113	-3.8761	0.828	0.475	6836	0
GO:0080090	regulation of primary metabolic process	0.11675	-3.857	0.61	0.593	80090	0
GO:0043085	positive regulation of catalytic activity	0.00818	-3.8508	0.738	0.259	43085	0
GO:0007263	nitric oxide mediated signal transduction	3e-05	-3.8508	0.721	0.333	7263	0
GO:0060413	atrial septum morphogenesis	4e-05	-3.8508	0.791	0.552	60413	0
GO:0048583	regulation of response to stimulus	0.0112	-3.8327	0.638	0.463	48583	0
GO:0042493	response to drug	0.00266	-3.8182	0.828	0.641	42493	0
GO:0007154	cell communication	0.07219	-3.7959	0.96	0	7154	0
GO:0007155	cell adhesion	0.00544	-3.7878	0.99	0	7155	0
GO:0098657	import into cell	0.00015	-3.767	0.916	0.167	98657	0
GO:1903729	regulation of plasma membrane organization	0.00019	-3.7471	0.756	0.189	1903729	0
GO:0022610	biological adhesion	0.0055	-3.7235	0.99	0	22610	0
GO:0034447	very-low-density lipoprotein particle clearance	1e-05	-3.7077	0.739	0.444	34447	0
GO:0014905	myoblast fusion involved in skeletal muscle regeneration	0	-3.7077	0.768	0.445	14905	0
GO:0050890	cognition	0.00053	-3.644	0.865	0.693	50890	0
GO:0050794	regulation of cellular process	0.1884	-3.6326	0.63	0.693	50794	0
GO:0010559	regulation of glycoprotein biosynthetic process	8e-05	-3.6055	0.764	0.597	10559	0
GO:0006950	response to stress	0.04575	-3.5884	0.838	0.562	6950	0
GO:0019216	regulation of lipid metabolic process	0.00095	-3.5768	0.722	0.341	19216	0
GO:0048523	negative regulation of cellular process	0.0183	-3.5229	0.666	0.341	48523	0
GO:0032268	regulation of cellular protein metabolic process	0.01473	-3.5129	0.644	0.693	32268	0
GO:0001505	regulation of neurotransmitter levels	0.00055	-3.4698	0.77	0.372	1505	0
GO:0006810	transport	0.17616	-3.4622	0.856	0.609	6810	0
GO:0046916	cellular transition metal ion homeostasis	0.0015	-3.4179	0.719	0.467	46916	0
GO:1902992	negative regulation of amyloid precursor protein catabolic process	1e-05	-3.4078	0.751	0.504	1902992	0
GO:0065009	regulation of molecular function	0.01726	-3.3947	0.726	0.307	65009	0
GO:0010544	negative regulation of platelet activation	2e-05	-3.3354	0.59	0.657	10544	0
GO:1903909	regulation of receptor clustering	1e-05	-3.2676	0.706	0.587	1903909	0
GO:0070167	regulation of biomineral tissue development	0.00017	-3.2652	0.641	0.534	70167	0
GO:1901701	cellular response to oxygen-containing compound	0.00345	-3.251	0.795	0.658	1901701	0
GO:0048519	negative regulation of biological process	0.01984	-3.2328	0.712	0.345	48519	0
GO:0003181	atrioventricular valve morphogenesis	5e-05	-3.2027	0.79	0.661	3181	0
GO:0043490	malate-aspartate shuttle	1e-05	-3.1904	0.876	0.142	43490	0
GO:1902951	negative regulation of dendritic spine maintenance	1e-05	-3.1904	0.776	0.475	1902951	0
GO:0014066	regulation of phosphatidylinositol 3-kinase signaling	0.00017	-3.1249	0.666	0.635	14066	0
GO:0071499	cellular response to laminar fluid shear stress	1e-05	-3.0168	0.881	0.247	71499	0
GO:0046717	acid secretion	0.00036	-3.0168	0.838	0.331	46717	0
GO:1903795	regulation of inorganic anion transmembrane transport	1e-05	-3.0168	0.707	0.59	1903795	0
GO:1902172	regulation of keratinocyte apoptotic process	1e-05	-3.0168	0.766	0.659	1902172	0

### Sheet: GO_term_KO_enrich
term_ID	description	frequency	log10 p-value	uniqueness	dispensability	representative	eliminated
GO:0006412	translation	0.05686	-80.8153	0.665	0.696	6412	0
GO:1901566	organonitrogen compound biosynthetic process	0.14064	-58.1898	0.751	0.506	1901566	0
GO:0034645	cellular macromolecule biosynthetic process	0.19291	-56.8794	0.748	0.292	34645	0
GO:0044271	cellular nitrogen compound biosynthetic process	0.22502	-56.063	0.736	0.536	44271	0
GO:0043603	cellular amide metabolic process	0.06879	-54.7595	0.812	0.193	43603	0
GO:0009059	macromolecule biosynthetic process	0.19548	-53.3107	0.801	0.506	9059	0
GO:0002181	cytoplasmic translation	0.00064	-43.9318	0.782	0	2181	0
GO:0044249	cellular biosynthetic process	0.30048	-42.9469	0.79	0.585	44249	0
GO:1901576	organic substance biosynthetic process	0.30365	-41.8928	0.82	0.658	1901576	0
GO:0009058	biosynthetic process	0.31611	-41.5421	0.96	0.016	9058	0
GO:0034641	cellular nitrogen compound metabolic process	0.34137	-38.5258	0.788	0.31	34641	0
GO:0044267	cellular protein metabolic process	0.14293	-18.8477	0.807	0.392	44267	0
GO:0044260	cellular macromolecule metabolic process	0.34276	-18.2503	0.813	0.414	44260	0
GO:0006807	nitrogen compound metabolic process	0.38744	-17.9208	0.958	0.066	6807	0
GO:0071826	ribonucleoprotein complex subunit organization	0.00377	-17.3915	0.852	0.653	71826	0
GO:0022618	ribonucleoprotein complex assembly	0.00364	-16.983	0.826	0.025	22618	0
GO:1901564	organonitrogen compound metabolic process	0.17886	-16.8327	0.828	0.415	1901564	0
GO:0019538	protein metabolic process	0.18489	-16.7212	0.863	0.337	19538	0
GO:0044237	cellular metabolic process	0.53061	-16.3556	0.902	0.088	44237	0
GO:0009987	cellular process	0.6378	-16.2211	0.997	0	9987	0
GO:0043170	macromolecule metabolic process	0.39491	-15.8962	0.901	0.089	43170	0
GO:0044238	primary metabolic process	0.53743	-14.9431	0.956	0.111	44238	0
GO:0022613	ribonucleoprotein complex biogenesis	0.01614	-14.9281	0.873	0.619	22613	0
GO:0071704	organic substance metabolic process	0.58357	-14.3468	0.955	0.12	71704	0
GO:0016072	rRNA metabolic process	0.00965	-14.327	0.775	0.118	16072	0
GO:0044085	cellular component biogenesis	0.04355	-14.2	0.881	0.513	44085	0
GO:0008152	metabolic process	0.75387	-14.0026	0.998	0	8152	0
GO:1904814	regulation of protein localization to chromosome, telomeric region	3e-05	-11.699	0.799	0	1904814	0
GO:0043933	macromolecular complex subunit organization	0.02371	-10.1938	0.84	0.653	43933	0
GO:0050821	protein stabilization	0.00045	-10.1798	0.852	0.139	50821	0
GO:0006139	nucleobase-containing compound metabolic process	0.26547	-9.5702	0.731	0.484	6139	0
GO:0006457	protein folding	0.00903	-9.3478	0.947	0.032	6457	0
GO:0034660	ncRNA metabolic process	0.03407	-8.9066	0.755	0.385	34660	0
GO:0009205	purine ribonucleoside triphosphate metabolic process	0.01366	-8.8729	0.615	0.218	9205	0
GO:0046483	heterocycle metabolic process	0.29664	-8.6635	0.866	0.176	46483	0
GO:0006414	translational elongation	0.00777	-8.6162	0.73	0.443	6414	0
GO:0006725	cellular aromatic compound metabolic process	0.29628	-8.2262	0.866	0.245	6725	0
GO:0006417	regulation of translation	0.00692	-8.1221	0.594	0.55	6417	0
GO:1901360	organic cyclic compound metabolic process	0.30324	-7.8996	0.906	0.211	1901360	0
GO:0031647	regulation of protein stability	0.0007	-7.8601	0.848	0.437	31647	0
GO:0034248	regulation of cellular amide metabolic process	0.007	-7.752	0.679	0.508	34248	0
GO:1901998	toxin transport	8e-05	-7.6021	0.959	0.139	1901998	0
GO:0042273	ribosomal large subunit biogenesis	0.00151	-7.5186	0.88	0.67	42273	0
GO:0006396	RNA processing	0.0321	-7.4353	0.748	0.453	6396	0
GO:2000573	positive regulation of DNA biosynthetic process	0.00017	-7.4123	0.622	0.182	2000573	0
GO:0034404	nucleobase-containing small molecule biosynthetic process	0.01408	-7.4045	0.622	0.67	34404	0
GO:0010608	posttranscriptional regulation of gene expression	0.00719	-7.1379	0.741	0.278	10608	0
GO:0007339	binding of sperm to zona pellucida	7e-05	-6.644	0.887	0.019	7339	0
GO:0071353	cellular response to interleukin-4	5e-05	-6.5498	0.941	0.019	71353	0
GO:0070670	response to interleukin-4	6e-05	-6.1884	0.971	0.673	70670	0
GO:0019693	ribose phosphate metabolic process	0.03032	-5.9706	0.71	0.672	19693	0
GO:0090304	nucleic acid metabolic process	0.21449	-5.7399	0.704	0.597	90304	0
GO:0009132	nucleoside diphosphate metabolic process	0.00698	-5.4711	0.653	0.656	9132	0
GO:1901292	nucleoside phosphate catabolic process	0.00187	-5.4365	0.658	0.574	1901292	0
GO:0071840	cellular component organization or biogenesis	0.08568	-5.3947	0.993	0	71840	0
GO:1904667	negative regulation of ubiquitin protein ligase activity	4e-05	-5.2612	0.721	0.553	1904667	0
GO:0046939	nucleotide phosphorylation	0.00792	-5.2226	0.649	0.665	46939	0
GO:0048589	developmental growth	0.00177	-5.1518	0.913	0.051	48589	0
GO:0046496	nicotinamide nucleotide metabolic process	0.01136	-5.1079	0.61	0.692	46496	0
GO:1904874	positive regulation of telomerase RNA localization to Cajal body	4e-05	-5.0665	0.747	0.474	1904874	0
GO:0006090	pyruvate metabolic process	0.00817	-4.9626	0.786	0.352	6090	0
GO:0040007	growth	0.00317	-4.9281	0.992	0	40007	0
GO:0072524	pyridine-containing compound metabolic process	0.01351	-4.8761	0.796	0.242	72524	0
GO:0010629	negative regulation of gene expression	0.00784	-4.7852	0.688	0.59	10629	0
GO:0009889	regulation of biosynthetic process	0.10834	-4.7773	0.663	0.523	9889	0
GO:0072521	purine-containing compound metabolic process	0.02673	-4.7696	0.779	0.357	72521	0
GO:0042866	pyruvate biosynthetic process	5e-05	-4.7375	0.826	0.488	42866	0
GO:0071514	genetic imprinting	6e-05	-4.7305	0.765	0.206	71514	0
GO:0090670	RNA localization to Cajal body	4e-05	-4.6737	0.912	0.662	90670	0
GO:1901796	regulation of signal transduction by p53 class mediator	0.00012	-4.5513	0.804	0.225	1901796	0
GO:0016070	RNA metabolic process	0.15951	-4.4698	0.705	0.541	16070	0
GO:0016052	carbohydrate catabolic process	0.01078	-4.3497	0.88	0.048	16052	0
GO:1903320	regulation of protein modification by small protein conjugation or removal	0.00078	-4.3125	0.727	0.685	1903320	0
GO:0071156	regulation of cell cycle arrest	0.00013	-4.1612	0.751	0.152	71156	0
GO:0042769	DNA damage response, detection of DNA damage	1e-05	-4.1367	0.949	0.2	42769	0
GO:0000056	ribosomal small subunit export from nucleus	7e-05	-4.1367	0.848	0.532	56	0
GO:0048518	positive regulation of biological process	0.01744	-4.065	0.819	0.295	48518	0
GO:0055086	nucleobase-containing small molecule metabolic process	0.04917	-4.0595	0.694	0.439	55086	0
GO:0042981	regulation of apoptotic process	0.00313	-3.9586	0.724	0.188	42981	0
GO:0008037	cell recognition	0.00067	-3.9431	0.889	0.111	8037	0
GO:0046434	organophosphate catabolic process	0.00365	-3.7305	0.733	0.579	46434	0
GO:0001501	skeletal system development	0.00107	-3.6655	0.926	0.534	1501	0
GO:0048519	negative regulation of biological process	0.01984	-3.6517	0.817	0.332	48519	0
GO:0006403	RNA localization	0.00118	-3.6198	0.918	0.395	6403	0
GO:0034101	erythrocyte homeostasis	0.00027	-3.6144	0.852	0.411	34101	0
GO:0044270	cellular nitrogen compound catabolic process	0.01045	-3.4815	0.8	0.635	44270	0
GO:0060174	limb bud formation	2e-05	-3.4802	0.94	0.41	60174	0
GO:0045787	positive regulation of cell cycle	0.00107	-3.4559	0.69	0.657	45787	0
GO:0015931	nucleobase-containing compound transport	0.00198	-3.3925	0.944	0.183	15931	0
GO:0006091	generation of precursor metabolites and energy	0.0194	-3.3809	0.908	0.053	6091	0
GO:0008284	positive regulation of cell proliferation	0.00151	-3.3645	0.723	0.538	8284	0
GO:0033119	negative regulation of RNA splicing	6e-05	-3.3516	0.712	0.6	33119	0
GO:0031113	regulation of microtubule polymerization	0.00012	-3.3316	0.715	0.595	31113	0
GO:0051896	regulation of protein kinase B signaling	0.00026	-3.3288	0.801	0.599	51896	0
GO:0044419	interspecies interaction between organisms	0.00262	-3.3161	0.982	0.626	44419	0
GO:0003357	noradrenergic neuron differentiation	1e-05	-3.301	0.892	0.395	3357	0
GO:0034654	nucleobase-containing compound biosynthetic process	0.14533	-3.2233	0.682	0.526	34654	0
GO:0051130	positive regulation of cellular component organization	0.00374	-3.2055	0.654	0.675	51130	0
GO:0030010	establishment of cell polarity	0.00052	-3.1884	0.891	0.126	30010	0
GO:0042026	protein refolding	0.00069	-3.1494	0.956	0.025	42026	0
GO:0006278	RNA-dependent DNA biosynthetic process	0.0011	-3.1494	0.762	0.641	6278	0
GO:0017144	drug metabolic process	0.00058	-3.0947	0.932	0.04	17144	0
GO:0033750	ribosome localization	0.00037	-3.0565	0.928	0.694	33750	0
GO:1901361	organic cyclic compound catabolic process	0.01164	-3.056	0.816	0.653	1901361	0
GO:0008283	cell proliferation	0.00394	-3.0555	0.947	0.069	8283	0
GO:0070887	cellular response to chemical stimulus	0.01007	-3.0264	0.922	0.468	70887	0
GO:0019222	regulation of metabolic process	0.11942	-3.0264	0.763	0.609	19222	0
GO:2000434	regulation of protein neddylation	1e-05	-3.0035	0.78	0.648	2000434	0
GO:1905323	telomerase holoenzyme complex assembly	1e-05	-3.0035	0.877	0.659	1905323	0
