## Supplemental Tables 1-14 for "Control of neurogenic competence in mammalian hypothalamic tanycytes": Sup_Table 9_Yoo et al_103020.xlsx

### Sheet: Nfi_regulated_Genes
Nfi_Target_Genes	KO vs WT alpha2
Rpl18a	Up-regulated
Rplp1	Up-regulated
Rps21	Up-regulated
Nfib	Up-regulated
Mif	Up-regulated
Rpl37a	Up-regulated
Npm1	Up-regulated
Eif4a1	Up-regulated
Tpt1	Up-regulated
Sox4	Up-regulated
Nfia	Up-regulated
Rpl4	Up-regulated
Hspe1	Up-regulated
Hspd1	Up-regulated
Cct3	Up-regulated
Igfbp5	Up-regulated
Nop10	Up-regulated
Cdkn1c	Up-regulated
Pmepa1	Up-regulated
Tubb2b	Up-regulated
Tomm20	Up-regulated
Ranbp1	Up-regulated
Atp5c1	Up-regulated
Prrc2b	Up-regulated
Shh	Up-regulated
Glo1	Down-regulated
Clec3b	Down-regulated
Ramp1	Down-regulated
Mt1	Down-regulated
S100a4	Down-regulated
Apoe	Down-regulated
F3	Down-regulated
Slc1a2	Down-regulated
Aldoc	Down-regulated
Tnfrsf19	Down-regulated
Cwc22	Down-regulated
Gas6	Down-regulated
Prnp	Down-regulated
Nmb	Down-regulated
Mt2	Down-regulated
Kcnj10	Down-regulated
Adcy2	Down-regulated
Sik3	Down-regulated
Hey2	Down-regulated
Wls	Down-regulated
Apoc1	Down-regulated
Acsl3	Down-regulated
Asap1	Down-regulated
Bcan	Down-regulated
Flt1	Down-regulated
Adamts1	Down-regulated
Myo6	Down-regulated
Gstm1	Down-regulated
Sap30l	Down-regulated
2410004P03Rik	Down-regulated
Mt3	Down-regulated
Sptbn1	Down-regulated
Cebpb	Down-regulated
Col23a1	Down-regulated
Slc7a11	Down-regulated
Egr1	Down-regulated
Hes1	Down-regulated

### Sheet: GO_term
term_ID	description	frequency	log10 p-value	uniqueness	dispensability	representative	eliminated
GO:0035910	ascending aorta morphogenesis	1e-05	-7.2941	0.797	0	35910	0
GO:0032879	regulation of localization	0.00726	-7.064	0.696	0	32879	0
GO:0071280	cellular response to copper ion	2e-05	-6.752	0.841	0	71280	0
GO:1901214	regulation of neuron death	0.00045	-6.2518	0.696	0.21	1901214	0
GO:0010646	regulation of cell communication	0.00929	-5.9245	0.702	0.276	10646	0
GO:0023051	regulation of signaling	0.00934	-5.8827	0.711	0.283	23051	0
GO:0070887	cellular response to chemical stimulus	0.01007	-5.7986	0.819	0.437	70887	0
GO:0061687	detoxification of inorganic compound	0.00013	-5.7545	0.879	0.497	61687	0
GO:0014911	positive regulation of smooth muscle cell migration	3e-05	-5.5258	0.598	0.18	14911	0
GO:0007568	aging	0.00088	-5.4112	0.796	0.375	7568	0
GO:0015800	acidic amino acid transport	0.00023	-5.3947	0.79	0.207	15800	0
GO:0032375	negative regulation of cholesterol transport	2e-05	-5.0857	0.626	0.464	32375	0
GO:0042127	regulation of cell proliferation	0.00313	-4.9172	0.689	0.248	42127	0
GO:0007263	nitric oxide mediated signal transduction	3e-05	-4.8477	0.732	0.333	7263	0
GO:0015849	organic acid transport	0.01024	-4.7423	0.776	0.44	15849	0
GO:0002181	cytoplasmic translation	0.00064	-4.6498	0.911	0.018	2181	0
GO:0043603	cellular amide metabolic process	0.06879	-4.6234	0.932	0.141	43603	0
GO:0042221	response to chemical	0.03071	-4.3958	0.873	0.457	42221	0
GO:0034447	very-low-density lipoprotein particle clearance	1e-05	-4.3788	0.728	0.341	34447	0
GO:0051239	regulation of multicellular organismal process	0.00628	-4.3747	0.63	0.444	51239	0
GO:0032501	multicellular organismal process	0.02373	-4.2865	0.989	0	32501	0
GO:0051249	regulation of lymphocyte activation	0.00075	-4.2549	0.683	0.218	51249	0
GO:0048583	regulation of response to stimulus	0.0112	-4.2388	0.661	0.463	48583	0
GO:0032502	developmental process	0.02812	-4.2291	0.989	0	32502	0
GO:0006882	cellular zinc ion homeostasis	0.00012	-4.1911	0.754	0.181	6882	0
GO:0032268	regulation of cellular protein metabolic process	0.01473	-4.0246	0.673	0.305	32268	0
GO:0001504	neurotransmitter uptake	4e-05	-3.9586	0.722	0.342	1504	0
GO:1902951	negative regulation of dendritic spine maintenance	1e-05	-3.857	0.773	0.155	1902951	0
GO:0030330	DNA damage response, signal transduction by p53 class mediator	0.00014	-3.762	0.707	0.371	30330	0
GO:0048518	positive regulation of biological process	0.01744	-3.644	0.718	0.32	48518	0
GO:0051246	regulation of protein metabolic process	0.01551	-3.6383	0.699	0.453	51246	0
GO:0042592	homeostatic process	0.01661	-3.6055	0.707	0.498	42592	0
GO:0019932	second-messenger-mediated signaling	0.00079	-3.6038	0.677	0.425	19932	0
GO:0065008	regulation of biological quality	0.03395	-3.5735	0.713	0.339	65008	0
GO:0009987	cellular process	0.6378	-3.556	0.996	0	9987	0
GO:1901566	organonitrogen compound biosynthetic process	0.14064	-3.556	0.937	0.303	1901566	0
GO:0006707	cholesterol catabolic process	2e-05	-3.5376	0.925	0.037	6707	0
GO:0044093	positive regulation of molecular function	0.0089	-3.5114	0.734	0.261	44093	0
GO:0034248	regulation of cellular amide metabolic process	0.007	-3.4214	0.682	0.414	34248	0
GO:0098657	import into cell	0.00015	-3.3645	0.908	0.2	98657	0
GO:0044271	cellular nitrogen compound biosynthetic process	0.22502	-3.2807	0.915	0.456	44271	0
GO:0070207	protein homotrimerization	5e-05	-3.2104	0.965	0.22	70207	0
GO:0060174	limb bud formation	2e-05	-3.2104	0.806	0.461	60174	0
GO:0006820	anion transport	0.01956	-3.1152	0.84	0.451	6820	0
GO:1900272	negative regulation of long-term synaptic potentiation	0	-3.0462	0.672	0.349	1900272	0
GO:0046607	positive regulation of centrosome cycle	4e-05	-3.0462	0.684	0.398	46607	0
GO:0006749	glutathione metabolic process	0.00151	-3.0311	0.922	0.435	6749	0
GO:0006811	ion transport	0.05344	-3.0141	0.865	0.35	6811	0
GO:0042770	signal transduction in response to DNA damage	0.00023	-3.0066	0.699	0.424	42770	0
