## Supplemental Tables 1-14 for "Control of neurogenic competence in mammalian hypothalamic tanycytes": Sup_Table 10_Yoo et al_103020.xlsx

### Sheet: Sheet1
Number of cells that belong to each neuron subtypes at each condition										Number of cells that (Expressing Lepr) belong to each neuron subtypes at each condition
Samples	Progenitors	Glu_1	Glu_2	GABA_Precursors	GABA_1	GABA_2	Total			Samples	Progenitors	Glu_1	Glu_2	GABA_Precursors	GABA_1	GABA_2	Total
P8_Ctrl	78	13	77	79	159	120	526			P8_Ctrl	0	0	3	0	0	2	5
P8_KO	680	87	222	325	190	260	1764			P8_KO	2	2	1	2	0	4	11
P17_Ctrl	14	1	7	1	9	12	44			P17_Ctrl	0	0	0	0	0	2	2
P17_KO	930	1065	1093	1005	989	1865	6947			P17_KO	2	1	7	7	3	15	35
P45_Ctrl	10	0	1	0	0	1	12			P45_Ctrl	0	0	0	0	0	0	0
P45_KO	944	827	1333	830	903	1941	6778			P45_KO	6	3	8	5	3	161	186
Total	2656	1993	2733	2240	1901	4199	15722			Total	10	6	19	14	6	184	239
Fraction of cells in each category										Fraction of Lepr-expressing neurons
Samples	Progenitors	Glu_1	Glu_2	GABA_Precursors	GABA_1	GABA_2	Fraction of Glu	Fraction of GABA		Samples	Progenitors	Glu_1	Glu_2	GABA_Precursors	GABA_1	GABA_2	Total
P8_Ctrl	0.148289	0.0247148	0.146388	0.15019	0.302281	0.228137	0.171103	0.680608		P8_Ctrl	0	0	0.038961	0	0	0.0166667	0.0095057
P8_KO	0.385488	0.0493197	0.12585	0.18424	0.10771	0.147392	0.17517	0.439342		P8_KO	0.00294118	0.0229885	0.0045045	0.00615385	0	0.0153846	0.00623583
P17_Ctrl	0.318182	0.0227273	0.159091	0.0227273	0.204545	0.272727	0.181818	0.5		P17_Ctrl	0	0	0	0	0	0.166667	0.0454545
P17_KO	0.133871	0.153304	0.157334	0.144667	0.142364	0.268461	0.310638	0.555492		P17_KO	0.00215054	0.000938967	0.00640439	0.00696517	0.00303337	0.0080429	0.00503815
P45_Ctrl	0.833333	0	0.0833333	0	0	0.0833333	0.0833333	0.0833333		P45_Ctrl	0	0	0	0	0	0	0
P45_KO	0.139274	0.122012	0.196666	0.122455	0.133225	0.286368	0.318678	0.542048		P45_KO	0.00635593	0.00362757	0.0060015	0.0060241	0.00332226	0.0829469	0.0274417
Total	0.168935	0.126765	0.173833	0.142476	0.120913	0.267078	0.300598	0.530467		Total	0.0105932	0.00301054	0.00695207	0.00625	0.00315623	0.04382	0.0152016
