## Supplemental Tables 1-14 for "Control of neurogenic competence in mammalian hypothalamic tanycytes": Sup_Table 12_Yoo et al_103020.xlsx

### Sheet: Sheet1
Table S12: Hiplex RNAScope probes used
	Channel	Color	Gene name	Cat#
Tanycyte markers	T1	488	Frzb	404861-T1
	T2	550	Shh	314361-T2
	T3	647	Necab2	467381-T3
	T5	488	Tm4sf1	501961-T5
	T6	550	Pdzph1	473871-T6
	T7	647	EGFP	400281-T7
	Channel	Color	Gene name	Cat#
TDN	T1	488	Lhx6	422791-T1
markers	T1	488	Gad1	400951-T1
	T2	550	TH	317621-T2
	T3	647	Agrp	400711-T3
	T3	647	Gal	400961-T3
	T5	488	Slc17a6	319171-T5
	T5	488	Slc32a1	319191-T5
	T6	550	Nr5a1	445731-T6
	T6	550	Cartpt	432001-T6
	T7	647	EGFP	400281-T7
