## Supplemental Tables 1-14 for "Control of neurogenic competence in mammalian hypothalamic tanycytes": Sup_Table 14_Yoo et al_103020.xlsx

### Sheet: Sheet1
Table S13: Electrophysiological properties of control and tanycyte-derived neurons.
Young mice	Control neuron	Tanycyte-derived neurons	P-value
Input resistance (MΩ)	1101.22 ± 89.45	1546.35 ± 176.47	0.0238
	(18 cells, 5 mice)	(17 cells, 5 mice)
sPSC frequency (Hz)	2.85 ± 0.74	4.07 ± 1.93	0.2983
	(14 cells, 4 mice)	(13 cells, 4 mice)
sPSC amplitude (pA)	22.70 ± 2.17	25.87 ± 5.50	0.6995
	(14 cells, 4 mice)	(12 cells, 4 mice)
Adult mice	Control neuron	Tanycyte-derived neurons	P-value
Input resistance (MΩ)	1369.48 ± 132.64	1477.22 ± 118.72	0.4777
	(16 cells, 6 mice)	(18 cells, 6 mice)
sPSC frequency (Hz)	7.56 ± 1.82	2.98 ± 0.54	0.0324
	(16 cells, 6 mice)	(18 cells, 6 mice)
sPSC amplitude (pA)	21.92 ± 1.18	24.02 ± 2.42	0.9442
	(16 cells, 6 mice)	(18 cells, 6 mice)
